# Biochemically diverse CRISPR-Cas9 orthologs

**DOI:** 10.1101/2020.04.29.066654

**Authors:** Giedrius Gasiunas, Joshua K. Young, Tautvydas Karvelis, Darius Kazlauskas, Tomas Urbaitis, Monika Jasnauskaite, Mantvyda Grusyte, Sushmitha Paulraj, Po-Hao Wang, Zhenglin Hou, Shane K. Dooley, Mark Cigan, Clara Alarcon, N. Doane Chilcoat, Greta Bigelyte, Jennifer L. Curcuru, Megumu Mabuchi, Zhiyi Sun, Ryan T. Fuchs, Ezra Schildkraut, Peter R. Weigele, William E. Jack, G. Brett Robb, Česlovas Venclovas, Virginijus Siksnys

## Abstract

CRISPR-Cas9 nucleases are abundant in microbes. To explore this largely uncharacterized diversity, we applied cell-free biochemical screens to rapidly assess the protospacer adjacent motif (PAM) and guide RNA (gRNA) requirements of novel Cas9 proteins. This approach permitted the characterization of 79 Cas9 orthologs with at least 7 distinct classes of gRNAs and 50 different PAM sequence requirements. PAM recognition spanned the entire spectrum of T-, A-, C-, and G-rich nucleotides ranging from simple di-nucleotide recognition to complex sequence strings longer than 4. Computational analyses indicated that most of this diversity came from 4 groups of interrelated sequences providing new insight into Cas9 evolution and efforts to engineer PAM recognition. A subset of Cas9 orthologs were purified and their activities examined further exposing additional biochemical diversity. This constituted both narrow and broad ranges of temperature dependence, staggered-end DNA target cleavage, and a requirement for longer stretches of homology between gRNA and DNA target to function robustly. In all, the diverse collection of Cas9 orthologs presented here sheds light on Cas9 evolution and provides a rich source of PAM recognition and other potentially desirable properties that may be mined to expand the genome editing toolbox with new RNA-programmable nucleases.
