## Supplemental Table S3 for "Biochemically diverse CRISPR-Cas9 orthologs"

### Sheet: Sheet1
Position Frequency Matrix (PFM)
			PAM Position
			1	2	3	4	5	6	7
Phi	% Nucleotide	G	36.14	21.25	54.36	0.16	0	91.52	7.65
		A	7.44	78.48	45.64	46.12	48.14	3.33	6.68
		T	24.12	0	0	46.68	34.78	3.08	28.66
		C	32.3	0.27	0	7.04	17.07	2.07	57.01
Cga	% Nucleotide	G	28.58	23.58	55.97	1.33	0.02	1.83	16.89
		A	10.31	57.81	40.56	11.2	2.37	0.26	24.79
		T	13.88	2.88	0	77.09	81.69	85.73	42.4
		C	47.23	15.73	3.47	10.38	15.93	12.18	15.92
Psp	% Nucleotide	G	30.63	33.91	9.17	0.12	0.19	0.08	8.43
		A	15.52	53.21	20.43	5.77	4.39	0.43	6.52
		T	22.02	3.04	60.65	85.47	72.35	90.08	73.38
		C	31.83	9.84	9.75	8.64	23.07	9.4	11.67
Cca1	% Nucleotide	G	30.31	31.67	7.44	0.01	0.01	0	4.94
		A	17.59	60.32	19.98	2.08	1.74	0.09	4.29
		T	28.33	1.01	63.72	93.23	90.31	97.29	83.28
		C	23.77	7	8.86	4.68	7.94	2.62	7.48
Orh	% Nucleotide	G	24.08	8.85	9.57	6.63	10.8	52.38	26.21
		A	20.44	33.32	89.83	82.42	61.84	35.19	25.1
		T	18.01	26.95	0.56	0	8.44	5.22	22.01
		C	37.48	30.88	0.05	10.95	18.91	7.21	26.68
Wvi	% Nucleotide	G	10.17	6.73	0.89	1.22	2.56	3.05	22.15
		A	23.01	27.71	99.11	98.51	94.16	4.91	37.94
		T	42.68	33.86	0	0.24	0.13	86.66	26.05
		C	24.14	31.7	0	0.03	3.15	5.37	13.85
Ffr	% Nucleotide	G	27.23	12.35	35.91	5.65	0	29.72	31.39
		A	9.6	83.2	48.04	19.98	0	21.22	9.29
		T	24.91	0.73	4.92	70.58	0	12.79	30.15
		C	38.26	3.72	11.13	3.79	100	36.27	29.17
Rsp	% Nucleotide	G	21.92	20.6	14.54	21.79	0	0	6.48
		A	21.26	46.96	26.87	38.08	0	0	8.92
		T	23.77	8.06	27.05	34.31	0	0	44.69
		C	33.04	24.38	31.54	5.82	100	100	39.92
Jpa	% Nucleotide	G	25.31	23.72	2.93	3.87	0	0	25.89
		A	15.05	37.23	97.02	24.57	93.86	0	28.74
		T	30.05	12.64	0	45.21	3.67	12.01	23.85
		C	29.59	26.41	0.05	26.35	2.48	87.99	21.52
Csa	% Nucleotide	G	14.16	93.5	1.83	85.98	0.16	33.41	26.87
		A	26.12	3.56	13.32	11.24	86.61	11.29	23.92
		T	24.65	0.3	64.11	2.68	2.69	33.07	30.21
		C	35.07	2.65	20.73	0.1	10.54	22.23	19.01
Spa	% Nucleotide	G	31.01	1.81	48.09	20.51	0.22	1.27	24.04
		A	10.3	97.24	51.62	41.94	96.02	1.54	35.49
		T	37.06	0.42	0	29.98	0.04	92.67	16.87
		C	21.62	0.54	0.29	7.58	3.73	4.52	23.59
Sdo	% Nucleotide	G	22.25	53.26	53.02	22.86	0	7.32	23
		A	18.57	35.41	46.92	28.78	0.45	0.12	34.66
		T	26.14	0	0	25.08	98.68	92.53	27.46
		C	33.04	11.33	0.06	23.27	0.87	0.03	14.88
Msc	% Nucleotide	G	24.51	6.95	42.48	34.06	0	0	35.8
		A	14.06	50.32	48.28	43.01	6.8	0	31.95
		T	29.38	17.63	1	16.44	0	3.89	16.29
		C	32.06	25.1	8.24	6.5	93.2	96.11	15.95
Nme2	% Nucleotide	G	27.54	12.25	24.63	11.4	0	0	3.11
		A	19.03	41.8	37.36	19.92	0	0	55.4
		T	20.49	27.98	24.88	54.55	0	0.3	23.5
		C	32.95	17.97	13.13	14.13	100	99.7	18
Gsp	% Nucleotide	G	20.1	13.69	8.1	10.23	0.5	27.01	0.38	0.52
		A	24.09	26.66	25.49	29.16	0.1	32.22	95.74	99.03
		T	24.69	26.9	32.15	26.02	0	39.55	0.44	0.39
		C	31.12	32.76	34.25	34.59	99.39	1.22	3.44	0.07
Bok	% Nucleotide	G	20.24	6.48	32.16	91.37	93.46	24.58	15.75
		A	16.76	26.36	40.8	5.83	6.54	30.98	48.29
		T	24.4	31.57	25.32	2.7	0	39.92	24.16
		C	38.6	35.58	1.71	0.09	0	4.52	11.8
Tmo	% Nucleotide	G	17.53	11.24	16.65	15.25	0	0	0	0.35
		A	21.12	26.13	29.25	29.16	30.95	2.88	100	97.99
		T	28.26	30.76	36.33	33.24	0	3.18	0	0.82
		C	33.09	31.88	17.77	22.36	69.05	93.94	0	0.84
Kki	% Nucleotide	G	21.46	5.68	11.12	13.79	0	0.93	1.59	5.92
		A	14.73	36.25	29.2	26.4	0	2.4	64.92	80.85
		T	25.36	27.28	34.96	28.56	0	60.92	33.49	5.07
		C	38.45	30.79	24.71	31.25	100	35.76	0	8.16
Cpe	% Nucleotide	G	22.09	7.14	14.13	11.46	0	29.62	98.54	8.83	14.01	19.37
		A	5.88	31.83	30.44	34.78	0	39.89	1.32	72.61	51.42	31.58
		T	29.82	32.9	29.77	22.67	0	0.02	0.14	13.59	16.89	26.71
		C	42.21	28.12	25.67	31.08	100	30.47	0	4.96	17.68	22.34
Nsp	% Nucleotide	G	22.03	9.34	25.15	17.12	0	0	22.47
		A	14.56	39.21	35.63	9.5	0	0	25.37
		T	22.33	24.3	21.03	71.71	0	0	36.6
		C	41.08	27.15	18.19	1.66	100	100	15.57
Cco	% Nucleotide	G	19.6	16.88	11.98	35.91	0.2	0.23	0.8
		A	26.01	25.05	30.09	23.09	1.17	0.01	97.57
		T	25.84	26.95	35.06	9.22	0	97.83	0.23
		C	28.54	31.12	22.86	31.78	98.63	1.93	1.4
Dde	% Nucleotide	G	19.8	7.57	11.08	15.61	98.54	0	0	0.16
		A	17.69	38.78	29.27	22.89	1.46	0	93.02	98.91
		T	23.27	23.76	27.37	30.29	0	45.31	6.98	0.83
		C	39.24	29.9	32.27	31.22	0	54.69	0	0.1
Nsa	% Nucleotide	G	26.51	25.76	97.21	37.66	73.44	28.66	8.28
		A	16.02	70.6	2.08	44.79	16.96	24.92	2.22
		T	12.28	0	0.01	0.6	8.66	31.22	47.73
		C	45.19	3.64	0.7	16.96	0.94	15.2	41.77
Ece	% Nucleotide	G	21.09	14.51	96.97	1.68	0.47	1.22	6.41
		A	21.36	31.4	2.71	46.42	91.5	98.06	80.67
		T	25.16	29.52	0.13	39.18	0.91	0.56	7.71
		C	32.39	24.57	0.19	12.72	7.12	0.16	5.21
Fho	% Nucleotide	G	25.12	13.23	96.52	2.72	1.12	2.51	27.13
		A	19.76	37.09	1.57	95.9	90.8	95.87	31.21
		T	27.23	32.68	1.52	0.02	0.04	0.52	22.9
		C	27.89	17	0.39	1.36	8.04	1.11	18.75
Ssi	% Nucleotide	G	18.16	9.71	2.12	1.86	0.48	0.87	19.56
		A	15.19	25.57	97.47	97.38	98.98	98.68	61.85
		T	36.44	35.35	0.03	0	0	0.13	11.97
		C	30.21	29.37	0.38	0.76	0.54	0.32	6.62
Edo	% Nucleotide	G	23.52	1.72	99.37	9.5	39.07	5.89	7.91
		A	21.33	6.5	0.58	89.72	59.06	45.26	9.79
		T	25.1	65.77	0.01	0	1.05	23.46	39.29
		C	30.05	26.02	0.04	0.78	0.82	25.4	43.01
Sma	% Nucleotide	G	18	4.92	87.99	1.61	18.62	13.6	12.07
		A	20.27	34.84	11.02	6.15	53.71	69.84	52.19
		T	18.2	20	0	55.44	13.96	12.71	21.31
		C	43.53	40.24	0.99	36.8	13.72	3.85	14.44
Tsp	% Nucleotide	G	18.78	15.33	4.88	11.14	18.77	0.21	20.14
		A	23.55	25.44	91.9	82.72	76.54	8.37	33.96
		T	27.99	29.19	0.46	0.26	0	2.49	24.76
		C	29.68	30.04	2.77	5.89	4.69	88.93	21.15
Bni	% Nucleotide	G	24.17	15.28	97.1	0.41	0.09	0.18	4.03
		A	29.63	27.87	2.34	7.16	96.54	55.4	3.18
		T	19.14	31.83	0.31	80.64	0.09	2.32	47.41
		C	27.07	25.02	0.25	11.79	3.28	42.09	45.38
Mse	% Nucleotide	G	16.33	2.3	10.45	49.71	10.27	5.21	15.67
		A	22.71	40.64	82.63	48.82	31.37	24.51	24.47
		T	24.79	27.85	1.16	0.1	20.68	18.23	26.59
		C	36.17	29.22	5.76	1.37	37.68	52.04	33.27
Khu	% Nucleotide	G	18.02	100	100	5.8	13.04	11.96	23.28
		A	1.58	0	0	44.96	33.2	37.33	28.59
		T	16.39	0	0	26.5	42.62	23.3	26.37
		C	64.01	0	0	22.73	11.14	27.41	21.77
Seq1	% Nucleotide	G	12.01	0	100	0.07	19.95	26.33	24.2
		A	8.86	99.63	0	94.81	50.21	29.24	25.36
		T	48.83	0.37	0	3.02	24.39	34.46	24.57
		C	30.3	0	0	2.11	5.45	9.97	25.87
Seq2	% Nucleotide	G	29.95	98.81	100	20.33	11.57	20.52	21.23
		A	22.13	1.11	0	40.36	28.8	25.49	21.63
		T	23.24	0	0	32.01	39.99	27.35	28.24
		C	24.68	0.08	0	7.31	19.64	26.64	28.91
Efa	% Nucleotide	G	29.95	100	100	8.51	3.4	24.99	26.27
		A	9.78	0	0	50.57	20.08	30.56	20.09
		T	42.89	0	0	38.92	62.19	20.92	25.07
		C	17.38	0	0	2.01	14.32	23.53	28.56
Sag1	% Nucleotide	G	14.54	100	100	4.29	28.33	26.6	19.02
		A	74.7	0	0	41.25	22.57	18.82	23.93
		T	5.28	0	0	50.74	42.19	26.56	33.25
		C	5.47	0	0	3.72	6.91	28.02	23.8
Eit	% Nucleotide	G	42.62	100	100	4.86	5.7	18.4	25.58
		A	9.95	0	0	60.99	25.61	40.2	26.75
		T	30.1	0	0	30.95	54.61	19.59	22.24
		C	17.33	0	0	3.2	14.08	21.81	25.42
Sra	% Nucleotide	G	24.91	99.98	100	5.34	94.33	19.93	29.84
		A	26.13	0.02	0	46.68	1.55	23.48	30.32
		T	18.33	0	0	40.21	4.09	37.54	28.07
		C	30.63	0	0	7.78	0.04	19.05	11.76
Lmo	% Nucleotide	G	33.94	96.51	100	21.22	10.39	17.04	21.07
		A	8.38	3.38	0	38.2	21.19	25.41	19.39
		T	24.58	0.02	0	30	45.92	28.63	27.51
		C	33.09	0.09	0	10.57	22.5	28.92	32.03
Lsp1	% Nucleotide	G	20.44	16.02	100	5.88	0.49	0.4	34.54
		A	22.94	33.83	0	50.41	97.92	0.01	16.29
		T	17.07	16.73	0	39.08	1.45	58.62	33.89
		C	39.56	33.41	0	4.63	0.14	40.98	15.27
Pac	% Nucleotide	G	10.68	2.39	15.41	0	3.57	9.44	22.67
		A	23.8	16.85	84.22	99.64	93.98	70.52	29.29
		T	44.87	51.64	0.03	0	0.99	14.92	29.54
		C	20.65	29.11	0.34	0.36	1.46	5.12	18.5
Ain	% Nucleotide	G	17.96	49.6	0.33	0.12	23.37	14.15	25.08
		A	19.51	50.11	0	99.66	67.06	30.69	24.04
		T	39.37	0.03	99.45	0	0.49	39.64	32.45
		C	23.16	0.26	0.22	0.22	9.08	15.51	18.43
Lsp2	% Nucleotide	G	8.42	0.03	0.44	0.06	4.62	15.47	29.89
		A	33.01	0.61	99.2	98.11	17.78	6.43	23.57
		T	30.66	8.58	0	0.26	35.06	38.25	24.99
		C	27.91	90.78	0.35	1.57	42.53	39.84	21.55
Tpu	% Nucleotide	G	29.96	27.29	0.34	1.38	2.24	11.3	22.57
		A	14.59	65.08	1.88	97.76	67.48	48.92	35.93
		T	27.33	0	88.08	0	28.63	30.55	23.15
		C	28.12	7.63	9.7	0.86	1.66	9.23	18.35
Esp2	% Nucleotide	G	25.83	31.8	38.79	12.23	0.08	0	20.01
		A	25.9	50.88	55.74	87.6	2.01	3.3	30.63
		T	25.64	4.2	3.18	0	6.79	25.75	26.88
		C	22.64	13.12	2.29	0.18	91.12	70.96	22.49
Bbo	% Nucleotide	G	13.46	6.7	13.39	28.71	99.1	25.66	0
		A	3.38	24.93	59.5	48.9	0.9	69.36	0
		T	22.26	25.44	16.06	4.46	0	2.51	33.08
		C	60.9	42.94	11.05	17.93	0	2.46	66.92
Cca2	% Nucleotide	G	19.77	7.13	49.18	19.04	0	0.55	0.51
		A	15.06	31.96	50.58	39.67	0.51	82.96	0.16
		T	29.42	26.91	0.04	23.74	14.81	3.03	38.27
		C	35.75	33.99	0.2	17.55	84.68	13.46	61.06
Lpn	% Nucleotide	G	16.7301	99.9138	100	13.1667	43.2482	23.6277	18.9197
		A	55.3574	0.0862049	0	36.8206	23.171	28.785	33.6431
		T	16.6552	0	0	46.7489	29.0005	23.2185	29.3756
		C	11.2573	0	0	3.2638	4.58026	24.3688	18.0617
Ghy1	% Nucleotide	G	21.29	69.99	55.33	96.57	3.91	0.03	27
		A	4.07	30.01	26.95	3.43	11.82	0.09	42.82
		T	36.48	0	16.3	0	78.79	0.36	24.52
		C	38.16	0	1.42	0	5.47	99.52	5.66
Ghy2	% Nucleotide	G	26.8	23.57	28.47	9.76	29.69	0	22.61
		A	17.55	68.75	71.16	46.84	70.25	0	36.36
		T	25.16	0.05	0	30.92	0	0	17.25
		C	30.49	7.63	0.36	12.47	0.06	100	23.78
Ghy3	% Nucleotide	G	17.42	53.62	4.73	0.45	2.01	18.15	15.99
		A	30.45	43.97	0.06	49.54	92.82	53.05	36.07
		T	30.96	1.11	92.25	31.86	4.44	16.94	29.85
		C	21.16	1.3	2.96	18.15	0.73	11.85	18.09
Ghy4	% Nucleotide	G	15.23	3.65	6.39	28.21	100	10.46	3.68
		A	1.33	35.26	34.29	22.17	0	19.54	16.19
		T	31.94	23.85	24.91	35.52	0	48.96	37.01
		C	51.5	37.23	34.4	14.1	0	21.04	43.11
Ghh1	% Nucleotide	G	17.45	9.96	47.08	12.89	0.08	3.2	15.05
		A	18.82	48.84	48.45	42.75	90.63	10.35	28.37
		T	23	1.78	0	21.97	1.91	33.16	28.3
		C	40.72	39.42	4.47	22.39	7.38	53.3	28.28
Ghh2	% Nucleotide	G	25.77	12.84	17.81	0	0.01	0	32.43
		A	13.74	33	26.81	5.22	96.69	0.01	28
		T	23.55	27.15	31.6	7.76	2.97	0	21.13
		C	36.95	27.01	23.78	87.03	0.33	99.99	18.44
Ghe	% Nucleotide	G	33.9	3.24	40.55	10.77	0.4	0.01	35.2
		A	24.4	96.24	56.77	32.74	92.08	1.03	24.78
		T	19.5	0.3	0.1	47.78	0.33	0.13	17.92
		C	22.2	0.22	2.59	8.71	7.19	98.83	22.1
Ghc2	% Nucleotide	G	24.38	17.48	26.35	30.52	0.04	0	0.29
		A	22.39	27.59	34.39	23.04	99.96	0	55.85
		T	30.35	32.34	21.12	32.84	0	89.28	43.7
		C	22.89	22.59	18.14	13.6	0	10.72	0.17
Ghc1	% Nucleotide	G	8.87	89.17	1.36	21.49	84.56	0.17	32.45
		A	21.23	7.29	1.95	24.66	3.76	3.87	40.2
		T	28.78	0.01	9.16	15.83	9.76	7.63	12.82
		C	41.12	3.53	87.53	38.01	1.92	88.33	14.54
Cme4	% Nucleotide	G	20.01	11.34	23.82	0	0	0	20.18
		A	20.55	26.03	24.66	12.82	98.81	8.54	35.07
		T	19.48	23.24	32.59	0.45	1	91.33	26.49
		C	39.96	39.39	18.94	86.73	0.19	0.13	18.26
Cme2	% Nucleotide	G	16.15	18.9	65.15	31.12	75.29	0	14.1
		A	32.93	74.24	34.6	35.43	24.71	2.54	26.89
		T	22.28	0	0	17.78	0	0	32.85
		C	28.64	6.86	0.25	15.67	0	97.46	26.16
Cme1	% Nucleotide	G	26.47	23.57	49.94	5.78	0	0	32.11
		A	21.51	64.48	47.51	19.4	1.31	1.41	28.9
		T	20.6	0.07	1.15	43.06	0	1.64	20.22
		C	31.41	11.88	1.39	31.76	98.69	96.95	18.77
Cme3	% Nucleotide	G	26.7	11.24	3.62	0.48	0	5.98	25.19
		A	25.3	60.72	14.33	10.21	2.18	0.15	22.86
		T	23.5	22.59	64.96	8.66	0	81.78	16.31
		C	24.51	5.45	17.09	80.65	97.82	12.09	35.64
Cgl	% Nucleotide	G	19.44	0.54	1.45	32.87	0.5	13.62	20.21
		A	7.49	98.74	98.05	58.52	14.45	33.94	20.81
		T	32.5	0.18	0	8.48	3.05	31.3	34.38
		C	40.56	0.54	0.5	0.13	81.99	21.14	24.59
Esp1	% Nucleotide	G	12.41	5.35	0.46	21	75.85	28.22	19.32
		A	13.28	87.06	99.54	79	20.68	29.04	30.07
		T	37.38	1.04	0	0	2.6	29.23	33.21
		C	36.93	6.54	0	0	0.87	13.51	17.4
Fma	% Nucleotide	G	19.23	24.61	99.54	0	0	16.9	32.02
		A	24.52	38.19	0.46	91.3	2.36	28.36	27.48
		T	25.09	23.78	0	0	6.53	35.06	24.12
		C	31.16	13.42	0	8.7	91.11	19.68	16.37
Lrh	% Nucleotide	G	16.33	14.11	0	0	2.17	8.84	25.79
		A	19.13	25.38	6.25	100	97.22	54.51	23.51
		T	42.09	38.68	93.65	0	0.61	34.03	34.56
		C	22.44	21.83	0.09	0	0	2.61	16.13
Mga	% Nucleotide	G	28.1	11.55	100	16.07	41.26	28.27	25.86
		A	21.76	32.9	0	83.93	29.91	23.75	24.55
		T	12.65	37.58	0	0	27.98	29.78	28.58
		C	37.49	17.98	0	0	0.85	18.21	21.01
Sag2	% Nucleotide	G	28.5	99.98	99.96	8.85	15.49	22.77	23.35
		A	32.03	0.01	0.02	34.59	30.04	26.82	22.36
		T	17.95	0.02	0	42.56	33.76	25.64	27.82
		C	21.52	0	0.02	14	20.72	24.77	26.48
Sdy	% Nucleotide	G	24.68	97.47	100	15.48	80.56	34.49	27.4
		A	20.4	1.49	0	46.59	2.72	19.17	33.53
		T	40.19	0.4	0	36.15	16.69	36.64	29.09
		C	14.72	0.65	0	1.79	0.03	9.7	9.98
Sga	% Nucleotide	G	21.64	99.88	100	18.79	8.85	18.07	23.75
		A	23.84	0.12	0	46.56	23.04	25.24	18.83
		T	29.96	0	0	30.3	50.13	30.47	30.07
		C	24.56	0	0	4.35	17.98	26.23	27.36
Sgo	% Nucleotide	G	24.43	19.65	0.02	1.2	5.14	98.14	29.37
		A	20.98	28.14	99.98	98.35	94.63	1.63	25.64
		T	35.18	31.89	0	0	0	0.23	24.28
		C	19.4	20.32	0	0.44	0.23	0	20.7
Smu	% Nucleotide	G	39.61	99.95	100	17.78	6.15	16.45	24.04
		A	19.53	0.05	0	41.69	20.33	29.55	23.86
		T	23.46	0	0	36.41	56.54	26.96	28.2
		C	17.4	0	0	4.12	16.99	27.04	23.91
Ssa	% Nucleotide	G	16.86	16.49	20.4	88.5	2.7	1.11	13.86
		A	32.84	30.59	78.18	2.07	94.36	95.77	67.88
		T	22.62	26.74	0.08	8.07	0.54	2.89	10.86
		C	27.68	26.18	1.34	1.36	2.4	0.23	7.4
Ssu	% Nucleotide	G	16.14	6.88	0.92	0.35	0.31	0.81	21.38
		A	23.49	21.94	98.19	99.39	99.27	97.69	64.31
		T	32.76	43.27	0.17	0.09	0.09	0.89	9.87
		C	27.61	27.9	0.72	0.17	0.33	0.61	4.43
Sth1A	% Nucleotide	G	19.49	7.57	95.84	2.21	27.1	8.72	10.45
		A	20.71	23.44	4.12	8.27	56.45	83.93	68.27
		T	16.9	25.97	0	57.84	12.18	6.62	14.06
		C	42.9	43.02	0.04	31.68	4.27	0.73	7.22
Tde	% Nucleotide	G	25.25	26.55	8.71	3.98	1.52	1.1	22.96
		A	12.91	69.11	82.08	95.92	77.8	0.09	27.92
		T	34.16	0.04	2.68	0	1.28	50.31	24.96
		C	27.68	4.3	6.54	0.1	19.39	48.5	24.16
Lan	% Nucleotide	G	32.38	45.99	94.38	10.89	11.5	22.57	17.71
		A	28.22	52.41	4.24	33.95	26.7	26.58	27.18
		T	11.53	0.96	0.52	34.44	45.5	24.63	26.27
		C	27.87	0.64	0.86	20.73	16.3	26.22	28.85
Lce	% Nucleotide	G	17.77	6.33	0.8	65.36	5.7	11.21	14.11
		A	14.33	71.5	6.9	26.81	33.68	4.99	37.97
		T	32.59	3.73	63.88	0	34.29	68.57	29.7
		C	35.31	18.44	28.42	7.83	26.34	15.22	18.21
Tba	% Nucleotide	G	17.84	25.26	38.64	3.86	0.06	0.44	15.5
		A	31.37	37.18	39.78	95.11	0.49	0.16	12.36
		T	34.07	28.69	19.79	0	98.97	98.4	65.48
		C	16.73	8.86	1.79	1.02	0.48	1.01	6.66
Vpa	% Nucleotide	G	22.46	20.19	0.68	8.49	43.74	0	9.78
		A	18.76	78.12	10.48	91.44	53.85	18.32	19.57
		T	34.94	0	83.47	0	1.09	11.13	30.01
		C	23.84	1.69	5.38	0.07	1.31	70.54	40.64
