## Supplemental Table S7 for "Biochemically diverse CRISPR-Cas9 orthologs"

### Sheet: OligoSequences
Name	Sequence
RUNX1 forward primer	CATCACCAACCCACAGCCAAGG
RUNX1 reverse primer	CCAGCACAACTTACTCGCACTTGAC
RUNX1 PCR amplicon	CATCACCAACCCACAGCCAAGGCGGCGCTGGCTTTTTTTTTTTTTTTAATCTTTAACAATTTGAATATTTGTTTTTACAAAGGTGCATTTTTTAATAGGGCTTGGGGAGTCCCAGAGGTATCCAGCAGAGGGGAGAAGAAAGAGAGATGTAGGGCTAGAGGGGTGAGGCTGAAACAGTGACCTGTCTTGGTTTTCGCTCCGAAGGTAAAAGAAATCATTGAGTCCCCCGCCTTCAGAAGAGGGTGCATTTTCAGGAGGAAGCGATGGCTTCAGACAGCATATTTGAGTCATTTCCTTCGTACCCACAGTGCTTCATGAGAGGTGAGTACATGCTGGTCTTGTAATATCTACTTTTGCTCAGCTTTGCCTGTAATGAAATGGCAGCTTGTTTCACCTCGG…
SpyCas9 RUNX1 target	GCATTTTCAGGAGGAAGCGA
CgaCas9 RUNX1 target	TTGAATATTTGTTTTTACAAAGGT
Cca1Cas9 RUNX1 target	TGAATATTTGTTTTTACAAAGGTG
OrhCas9 RUNX1 target	CAGAGGTATCCAGCAGAGGGGAGA
WviCas9 RUNX1 target	CACTGTGGGTACGAAGGAAATGAC
Nme2Cas9 RUNX1 target	GGCTTCAGACAGCATATTTGAGTC
TmoCas9 RUNX1 target	AAGAGCTTCCATCTGATTAGTAAG
CpeCas9 RUNX1 target	TAAAAGAAATCATTGAGTCCCCCG
NspCas9 RUNX1 target	TCAAATATGCTGTCTGAAGCCATC
NsaCas9 RUNX1 target	GTATCCAGCAGAGGGGAGAAGAAA
SsiCas9 RUNX1 target	ACCTCTGGGACTCCCCAAGCCCTA
TspCas9 RUNX1 target	GATGTAGGGCTAGAGGGGTGAGGC
KhuCas9 RUNX1 target	TCGCTTCCTCCTGAAAATGCACCC
Seq1Cas9 RUNX1 target	CTTACTAATCAGATGGAAGCTCTT
EitCas9 RUNX1 target	GGGTGCATTTTCAGGAGGAAGCGA
Sag1Cas9 RUNX1 target	TTCAGAAGAGGGTGCATTTTCAGG
PacCas9 RUNX1 target	ACCTCTGGGACTCCCCAAGCCCTA
Ghy1Cas9 RUNX1 target	AGCGATGGCTTCAGACAGCATATT
Ghy3Cas9 RUNX1 target	GTGACCTGTCTTGGTTTTCGCTCC
Ghh1Cas9 RUNX1 target	TCAGGAGGAAGCGATGGCTTCAGA
Cme4Cas9 RUNX1 target	TCAGGAGGAAGCGATGGCTTCAGA
Cme2Cas9 RUNX1 target	CCTCCTGAAAATGCACCCTCTTCT
Cme1Cas9 RUNX1 target	GTCACTGTTTCAGCCTCACCCCTC
Cme3Cas9 RUNX1 target	CAAATATGCTGTCTGAAGCCATCG
Esp1Cas9 RUNX1 target	TGTCTTGGTTTTCGCTCCGAAGGT
FmaCas9 RUNX1 target	GGCTAGAGGGGTGAGGCTGAAACA
MgaCas9 RUNX1 target	CTTACTAATCAGATGGAAGCTCTT
Sag2Cas9 RUNX1 target	CATTGAGTCCCCCGCCTTCAGAAG
SdyCas9 RUNX1 target	GAAAATGCACCCTCTTCTGAAGGC
SgaCas9 RUNX1 target	CATTGAGTCCCCCGCCTTCAGAAG
SgoCas9 RUNX1 target	CAGAGGTATCCAGCAGAGGGGAGA
SmuCas9 RUNX1 target	CATTGAGTCCCCCGCCTTCAGAAG
SsaCas9 RUNX1 target	GTCTTGGTTTTCGCTCCGAAGGTA
SsuCas9 RUNX1 target	ACCTCTGGGACTCCCCAAGCCCTA
Sth1ACas9 RUNX1 target	CAAGCCCTATTAAAAAATGCACCT
TbaCas9 RUNX1 target	GGAGGAAGCGATGGCTTCAGACAG
VpaCas9 RUNX1 target	CGCACCGACTGAACACTCCAACAG
WTAP forward primer	AGAGGCCACAAGTAAAGACTGCAG
WTAP reverse primer	CCAAAACGTACACCCACAAAAAGGC
WTAP PCR amplicon	AGAGGCCACAAGTAAAGACTGCAGTCGTCTGACAAACGGACCAAGTAATGGTAGCTCCTCCCGCCAGAGGACGTCTGGGTCTGGATTTCACAGGGAGGGCAACACAACCGAAGATGACTTTCCTTCTTCTCCAGGGAATGGTAATAAGTCCTCCAACAGCTCAGAGGAGAGAACTGGCAGAGGAGGTAGTGGTTACGTAAATCAACTCAGTGCGGGGTATGAAAGTGTAGACTCTCCCACGGGCAGTGAAAACTCTCTCACACACCAATCAAATGACACAGACTCCAGTCATGACCCTCAAGAGGAGAAAGCAGTGAGTGGGAAAGGTAATCGAACTGTGGGTTCCCGCCACGTTCAGAATGGCTTGGACTCAAGTGTAAATGTACAGGGTTCAGTTTT…
SpyCas9 WTAP target	GGGAAAGGTAATCGAACTGT
SauCas9 WTAP target	GTGGGAAAGGTAATCGAACT
CgaCas9 WTAP target	AAGTGTAAATGTACAGGGTT
Cca1Cas9 WTAP target	AATGTACAGGGTTCAGTTTTGTAA
OrhCas9 WTAP target	CTCAAGAGGAGAAAGCAGTGAGTG
WviCas9 WTAP target	AGTGAAAACTCTCTCACACACCAA
Nme2Cas9 WTAP target	ACTGAACCCTGTACATTTACACTT
TmoCas9 WTAP target	ACTGAACCCTGTACATTTACACTT
CpeCas9 WTAP target	CCTCCAACAGCTCAGAGGAGAGAA
NspCas9 WTAP target	GGCGGGAACCCACAGTTCGATTAC
NsaCas9 WTAP target	GGCTTGGACTCAAGTGTAAATGTA
SsiCas9 WTAP target	AATGACACTGTATAAAAATTTGCT
TspCas9 WTAP target	AGTGTAGACTCTCCCACGGGCAGT
KhuCas9 WTAP target	CTGGAGAAGAAGGAAAGTCATCTT
Seq1Cas9 WTAP target	CGAACTGTGGGTTCCCGCCACGTT
EitCas9 WTAP target	CCTCAAGAGGAGAAAGCAGTGAGT
Sag1Cas9 WTAP target	ACTGAACCCTGTACATTTACACTT
PacCas9 WTAP target	CTCTCCCAAATTAAATGACACTGT
Ghy1Cas9 WTAP target	CTCTTGAGGGTCATGACTGGAGTC
Ghy3Cas9 WTAP target	CAAGAGGAGAAAGCAGTGAGTGGG
Ghh1Cas9 WTAP target	AGTGAAAACTCTCTCACACACCAA
Cme4Cas9 WTAP target	CCAATCAAATGACACAGACTCC
Cme2Cas9 WTAP target	CTCCAGTCATGACCCTCAAGAGGA
Cme1Cas9 WTAP target	TCCAAGCCATTCTGAACGTGGCGG
Cme3Cas9 WTAP target	AGTATGCATTAATTTTCTGGACAG
Esp1Cas9 WTAP target	CTCCAGTCATGACCCTCAAGAGGA
FmaCas9 WTAP target	CACTGCTTTCTCCTCTTGAGGGTC
MgaCas9 WTAP target	GAAGATGACTTTCCTTCTTCTCCA
Sag2Cas9 WTAP target	CAGACTCCAGTCATGACCCTCAAG
SdyCas9 WTAP target	CTTTCTCCTCTTGAGGGTCATGAC
SgaCas9 WTAP target	GAAGATGACTTTCCTTCTTCTCCA
SgoCas9 WTAP target	CTCAAGAGGAGAAAGCAGTGAGTG
SmuCas9 WTAP target	CCCACTCACTGCTTTCTCCTCTTG
SsaCas9 WTAP target	TCTTGAGGGTCATGACTGGAGTCT
SsuCas9 WTAP target	AATGACACTGTATAAAAATTTGCT
Sth1ACas9 WTAP target	ACGTTCAGAATGGCTTGGACTCAA
TbaCas9 WTAP target	TACACTTTCATACCCCGCACTGAG
T1 cutsite + PAM oligo	PO4-GTATGGGATGCTAGACACAGACTCCAGTCATGACCCTCAAGAGGAGAAAGCAGTGAGTATTCCGCTAAAGAGGAAGAGGACANNNNNNNNNNCACGTTCAGAATGGCCGACATGGACTCCAATT
T2 cutsite + PAM oligo	PO4-GTATGGGATGCTAGACACAGACTCCAGTCATGACCCTCAAGAGGAGAAAGCAGTGAGTATTCCCGGCGACGTTGGGTCAACTNNNNNNNNNNCACGTTCAGAATGGCCGACATGGACTCCAATT
T3 cutsite + PAM oligo	PO4-GTATGGGATGCTAGACACAGACTCCAGTCATGACCCTCAAGAGGAGAAAGCAGTGAGTATTCGGGAAAGGTAATCGAACTGTNNNNNNNNNNCACGTTCAGAATGGCCGACATGGACTCCAATT
T4 cutsite + PAM oligo	PO4-GTATGGGATGCTAGACACAGACTCCAGTCATGACCCTCAAGAGGAGAAAGCAGTGAGTATTCACAGGAGAAGGAGAAATCGCNNNNNNNNNNCACGTTCAGAATGGCCGACATGGACTCCAATT
T5 cutsite + PAM oligo	PO4-GTATGGGATGCTAGACACAGACTCCAGTCATGACCCTCAAGAGGAGAAAGCAGTGAGTATTCGAAGAGGACACGCTAAAGAGNNNNNNNNNNCACGTTCAGAATGGCCGACATGGACTCCAATT
Second strand primer for cutsite + PAM oligos	AGCATCCCATACAATTGGAG*T*C*C*A	* = phosphorothioate bond
SpyT1 EnGen sgRNA top oligo	TTCTAATACGACTCACTATAGCGCTAAAGAGGAAGAGGACAGTTTTAGAGCTAGA
SpyT2 EnGen sgRNA top oligo	TTCTAATACGACTCACTATAGCCGGCGACGTTGGGTCAACTGTTTTAGAGCTAGA
SpyT3 EnGen sgRNA top oligo	TTCTAATACGACTCACTATAGGGAAAGGTAATCGAACTGTGTTTTAGAGCTAGA
SpyT4 EnGen sgRNA top oligo	TTCTAATACGACTCACTATAGACAGGAGAAGGAGAAATCGCGTTTTAGAGCTAGA
SpyT5 EnGen sgRNA top oligo	TTCTAATACGACTCACTATAGAAGAGGACACGCTAAAGAGGTTTTAGAGCTAGA
T7 primer	TTCTAATACGACTCACTATAG
Esp1Cas9_T1 sgRNA template	AAAAACAAGAAACCCCAGAAGGGTTCCTTGCCTGGAGTCGAAATTGCCACCTACGTGGCGCCGAAGCATTTTTGGCAAGCGCCGTATTTTGACTCGCAGTGAAATTTCTTCCACTGCTCCAAAACTGTCCTCTTCCTCTTTAGCGATACTATAGTGAGTCGTATTAGAA
Esp1Cas9_T2 sgRNA template	AAAAACAAGAAACCCCAGAAGGGTTCCTTGCCTGGAGTCGAAATTGCCACCTACGTGGCGCCGAAGCATTTTTGGCAAGCGCCGTATTTTGACTCGCAGTGAAATTTCTTCCACTGCTCCAAAACAGTTGACCCAACGTCGCCGGTATCTATAGTGAGTCGTATTAGAA
Esp1Cas9_T3 sgRNA template	AAAAACAAGAAACCCCAGAAGGGTTCCTTGCCTGGAGTCGAAATTGCCACCTACGTGGCGCCGAAGCATTTTTGGCAAGCGCCGTATTTTGACTCGCAGTGAAATTTCTTCCACTGCTCCAAAACACAGTTCGATTACCTTTCCCACTCTATAGTGAGTCGTATTAGAA
Esp1Cas9_T4 sgRNA template	AAAAACAAGAAACCCCAGAAGGGTTCCTTGCCTGGAGTCGAAATTGCCACCTACGTGGCGCCGAAGCATTTTTGGCAAGCGCCGTATTTTGACTCGCAGTGAAATTTCTTCCACTGCTCCAAAACGCGATTTCTCCTTCTCCTGTCGCCTATAGTGAGTCGTATTAGAA
Esp1Cas9_T5 sgRNA template	AAAAACAAGAAACCCCAGAAGGGTTCCTTGCCTGGAGTCGAAATTGCCACCTACGTGGCGCCGAAGCATTTTTGGCAAGCGCCGTATTTTGACTCGCAGTGAAATTTCTTCCACTGCTCCAAAACCTCTTTAGCGTGTCCTCTTCGCGCTATAGTGAGTCGTATTAGAA
Sag2Cas9_T1 sgRNA template	AAAAAAGCACCGAATCGGTGCTCACTTTTTCAAGCTGAATACGGACTGGATTAAAAATCACTGCCTTATTTTAACGTGCTGTGCTGTTTCCAGCACAGCTCTAAAACTGTCCTCTTCCTCTTTAGCGATACTATAGTGAGTCGTATTAGAA
Sag2Cas9_T2 sgRNA template	AAAAAAGCACCGAATCGGTGCTCACTTTTTCAAGCTGAATACGGACTGGATTAAAAATCACTGCCTTATTTTAACGTGCTGTGCTGTTTCCAGCACAGCTCTAAAACAGTTGACCCAACGTCGCCGGTATCTATAGTGAGTCGTATTAGAA
Sag2Cas9_T3 sgRNA template	AAAAAAGCACCGAATCGGTGCTCACTTTTTCAAGCTGAATACGGACTGGATTAAAAATCACTGCCTTATTTTAACGTGCTGTGCTGTTTCCAGCACAGCTCTAAAACACAGTTCGATTACCTTTCCCACTCTATAGTGAGTCGTATTAGAA
Sag2Cas9_T4 sgRNA template	AAAAAAGCACCGAATCGGTGCTCACTTTTTCAAGCTGAATACGGACTGGATTAAAAATCACTGCCTTATTTTAACGTGCTGTGCTGTTTCCAGCACAGCTCTAAAACGCGATTTCTCCTTCTCCTGTCGCCTATAGTGAGTCGTATTAGAA
Sag2Cas9_T5 sgRNA template	AAAAAAGCACCGAATCGGTGCTCACTTTTTCAAGCTGAATACGGACTGGATTAAAAATCACTGCCTTATTTTAACGTGCTGTGCTGTTTCCAGCACAGCTCTAAAACCTCTTTAGCGTGTCCTCTTCGCGCTATAGTGAGTCGTATTAGAA
LanCas9_T1 sgRNA template	AAAAAACAAAAAAAGCGCCGAAACGGCGCGCGCAAGATAAAACTTGTTGATTACGGATTAAACCTTATTTTAACTTCGCTAATGTTGTTTTGTATAACTTTCGTCATACAAAACAACATAGCTCTAAAACTGTCCTCTTCCTCTTTAGCGATACTATAGTGAGTCGTATTAGAA
LanCas9_T2 sgRNA template	AAAAAACAAAAAAAGCGCCGAAACGGCGCGCGCAAGATAAAACTTGTTGATTACGGATTAAACCTTATTTTAACTTCGCTAATGTTGTTTTGTATAACTTTCGTCATACAAAACAACATAGCTCTAAAACAGTTGACCCAACGTCGCCGGTATCTATAGTGAGTCGTATTAGAA
LanCas9_T3 sgRNA template	AAAAAACAAAAAAAGCGCCGAAACGGCGCGCGCAAGATAAAACTTGTTGATTACGGATTAAACCTTATTTTAACTTCGCTAATGTTGTTTTGTATAACTTTCGTCATACAAAACAACATAGCTCTAAAACACAGTTCGATTACCTTTCCCACTCTATAGTGAGTCGTATTAGAA
LanCas9_T4 sgRNA template	AAAAAACAAAAAAAGCGCCGAAACGGCGCGCGCAAGATAAAACTTGTTGATTACGGATTAAACCTTATTTTAACTTCGCTAATGTTGTTTTGTATAACTTTCGTCATACAAAACAACATAGCTCTAAAACGCGATTTCTCCTTCTCCTGTCGCCTATAGTGAGTCGTATTAGAA
LanCas9_T5 sgRNA template	AAAAAACAAAAAAAGCGCCGAAACGGCGCGCGCAAGATAAAACTTGTTGATTACGGATTAAACCTTATTTTAACTTCGCTAATGTTGTTTTGTATAACTTTCGTCATACAAAACAACATAGCTCTAAAACCTCTTTAGCGTGTCCTCTTCGCGCTATAGTGAGTCGTATTAGAA
Cme4Cas9_T1 sgRNA template	AAAGTTGGGCGTATATCGCGTCGGAGGGGCGCCCAGCCCTCGCTCTTGGAACGCTTAAGCTTTGCCTGCGGTAAGCGAGCCAATTCCTTGTTTGCTAGACTTTCGTCTAGCAAACGAGGAATTGGCCGCAAACCGCAGCTGTCCTCTTCCTCTTTAGCGCTATAGTGAGTCGTATTAGAA
Cme4Cas9_T2 sgRNA template	AAAGTTGGGCGTATATCGCGTCGGAGGGGCGCCCAGCCCTCGCTCTTGGAACGCTTAAGCTTTGCCTGCGGTAAGCGAGCCAATTCCTTGTTTGCTAGACTTTCGTCTAGCAAACGAGGAATTGGCCGCAAACCGCAGCAGTTGACCCAACGTCGCCGGCTATAGTGAGTCGTATTAGAA
Cme4Cas9_T3 sgRNA template	AAAGTTGGGCGTATATCGCGTCGGAGGGGCGCCCAGCCCTCGCTCTTGGAACGCTTAAGCTTTGCCTGCGGTAAGCGAGCCAATTCCTTGTTTGCTAGACTTTCGTCTAGCAAACGAGGAATTGGCCGCAAACCGCAGCACAGTTCGATTACCTTTCCCTATAGTGAGTCGTATTAGAA
Cme4Cas9_T4 sgRNA template	AAAGTTGGGCGTATATCGCGTCGGAGGGGCGCCCAGCCCTCGCTCTTGGAACGCTTAAGCTTTGCCTGCGGTAAGCGAGCCAATTCCTTGTTTGCTAGACTTTCGTCTAGCAAACGAGGAATTGGCCGCAAACCGCAGCGCGATTTCTCCTTCTCCTGTCTATAGTGAGTCGTATTAGAA
Cme4Cas9_T5 sgRNA template	AAAGTTGGGCGTATATCGCGTCGGAGGGGCGCCCAGCCCTCGCTCTTGGAACGCTTAAGCTTTGCCTGCGGTAAGCGAGCCAATTCCTTGTTTGCTAGACTTTCGTCTAGCAAACGAGGAATTGGCCGCAAACCGCAGCCTCTTTAGCGTGTCCTCTTCTATAGTGAGTCGTATTAGAA
Cme2Cas9_T1 sgRNA template	AACAATACGCCCCCAGATCTGTCGATCTGGAGGCGTGCGGTTTACCCTTTCGGGATATCCTGCGAAGGTTTCACCTTCTTGTTATGGAAACCAAGGCAGTTTCCTGCCCGGAATCCACAACTGTCCTCTTCCTCTTTAGCGATACTATAGTGAGTCGTATTAGAA
Cme2Cas9_T2 sgRNA template	AACAATACGCCCCCAGATCTGTCGATCTGGAGGCGTGCGGTTTACCCTTTCGGGATATCCTGCGAAGGTTTCACCTTCTTGTTATGGAAACCAAGGCAGTTTCCTGCCCGGAATCCACAACAGTTGACCCAACGTCGCCGGTATCTATAGTGAGTCGTATTAGAA
Cme2Cas9_T3 sgRNA template	AACAATACGCCCCCAGATCTGTCGATCTGGAGGCGTGCGGTTTACCCTTTCGGGATATCCTGCGAAGGTTTCACCTTCTTGTTATGGAAACCAAGGCAGTTTCCTGCCCGGAATCCACAACACAGTTCGATTACCTTTCCCACTCTATAGTGAGTCGTATTAGAA
Cme2Cas9_T4 sgRNA template	AACAATACGCCCCCAGATCTGTCGATCTGGAGGCGTGCGGTTTACCCTTTCGGGATATCCTGCGAAGGTTTCACCTTCTTGTTATGGAAACCAAGGCAGTTTCCTGCCCGGAATCCACAACGCGATTTCTCCTTCTCCTGTCGCCTATAGTGAGTCGTATTAGAA
Cme2Cas9_T5 sgRNA template	AACAATACGCCCCCAGATCTGTCGATCTGGAGGCGTGCGGTTTACCCTTTCGGGATATCCTGCGAAGGTTTCACCTTCTTGTTATGGAAACCAAGGCAGTTTCCTGCCCGGAATCCACAACCTCTTTAGCGTGTCCTCTTCGCGCTATAGTGAGTCGTATTAGAA
FmaCas9_T1 sgRNA template	AAAAAACAAATCCGAAGATTTGTTTAGTCCACCAATGTGGGCTCTTTCGGGCGATTTGAGTAAACTTTTATTTGAACTCATGATGTAATTTTCATTACATCATTCTCAAACTGTCCTCTTCCTCTTTAGCGATACTATAGTGAGTCGTATTAGAA
FmaCas9_T2 sgRNA template	AAAAAACAAATCCGAAGATTTGTTTAGTCCACCAATGTGGGCTCTTTCGGGCGATTTGAGTAAACTTTTATTTGAACTCATGATGTAATTTTCATTACATCATTCTCAAACAGTTGACCCAACGTCGCCGGTATCTATAGTGAGTCGTATTAGAA
FmaCas9_T3 sgRNA template	AAAAAACAAATCCGAAGATTTGTTTAGTCCACCAATGTGGGCTCTTTCGGGCGATTTGAGTAAACTTTTATTTGAACTCATGATGTAATTTTCATTACATCATTCTCAAACACAGTTCGATTACCTTTCCCACTCTATAGTGAGTCGTATTAGAA
FmaCas9_T4 sgRNA template	AAAAAACAAATCCGAAGATTTGTTTAGTCCACCAATGTGGGCTCTTTCGGGCGATTTGAGTAAACTTTTATTTGAACTCATGATGTAATTTTCATTACATCATTCTCAAACGCGATTTCTCCTTCTCCTGTCGCCTATAGTGAGTCGTATTAGAA
FmaCas9_T5 sgRNA template	AAAAAACAAATCCGAAGATTTGTTTAGTCCACCAATGTGGGCTCTTTCGGGCGATTTGAGTAAACTTTTATTTGAACTCATGATGTAATTTTCATTACATCATTCTCAAACCTCTTTAGCGTGTCCTCTTCGCGCTATAGTGAGTCGTATTAGAA
LrhCas9_T1 sgRNA template	AAAAAAGCCACCCGACTTGCACTCGGGTGGCATATGTATGGCCCAACATGGGCTCAGAAATTGAAACTCAGCCGAAGCTTTGTTTGATCTCAACTTGTAGATGTCTTTCGACATCTACCTGAGACTGTCCTCTTCCTCTTTAGCGCTATAGTGAGTCGTATTAGAA
LrhCas9_T2 sgRNA template	AAAAAAGCCACCCGACTTGCACTCGGGTGGCATATGTATGGCCCAACATGGGCTCAGAAATTGAAACTCAGCCGAAGCTTTGTTTGATCTCAACTTGTAGATGTCTTTCGACATCTACCTGAGACAGTTGACCCAACGTCGCCGGCTATAGTGAGTCGTATTAGAA
LrhCas9_T3 sgRNA template	AAAAAAGCCACCCGACTTGCACTCGGGTGGCATATGTATGGCCCAACATGGGCTCAGAAATTGAAACTCAGCCGAAGCTTTGTTTGATCTCAACTTGTAGATGTCTTTCGACATCTACCTGAGACACAGTTCGATTACCTTTCCCTATAGTGAGTCGTATTAGAA
LrhCas9_T4 sgRNA template	AAAAAAGCCACCCGACTTGCACTCGGGTGGCATATGTATGGCCCAACATGGGCTCAGAAATTGAAACTCAGCCGAAGCTTTGTTTGATCTCAACTTGTAGATGTCTTTCGACATCTACCTGAGACGCGATTTCTCCTTCTCCTGTCTATAGTGAGTCGTATTAGAA
LrhCas9_T5 sgRNA template	AAAAAAGCCACCCGACTTGCACTCGGGTGGCATATGTATGGCCCAACATGGGCTCAGAAATTGAAACTCAGCCGAAGCTTTGTTTGATCTCAACTTGTAGATGTCTTTCGACATCTACCTGAGACCTCTTTAGCGTGTCCTCTTCTATAGTGAGTCGTATTAGAA
SgoCas9_T1 sgRNA template	AAAACACCCCGCCATAAATGACAGGGTGTTGAATTCGGCATGAAGCCTTATCTTTGTAGCTTCTGCAAGTTTCCTTGAGAGTACAAAAACTGTCCTCTTCCTCTTTAGCGATACTATAGTGAGTCGTATTAGAA
SgoCas9_T2 sgRNA template	AAAACACCCCGCCATAAATGACAGGGTGTTGAATTCGGCATGAAGCCTTATCTTTGTAGCTTCTGCAAGTTTCCTTGAGAGTACAAAAACAGTTGACCCAACGTCGCCGGTATCTATAGTGAGTCGTATTAGAA
SgoCas9_T3 sgRNA template	AAAACACCCCGCCATAAATGACAGGGTGTTGAATTCGGCATGAAGCCTTATCTTTGTAGCTTCTGCAAGTTTCCTTGAGAGTACAAAAACACAGTTCGATTACCTTTCCCACTCTATAGTGAGTCGTATTAGAA
SgoCas9_T4 sgRNA template	AAAACACCCCGCCATAAATGACAGGGTGTTGAATTCGGCATGAAGCCTTATCTTTGTAGCTTCTGCAAGTTTCCTTGAGAGTACAAAAACGCGATTTCTCCTTCTCCTGTCGCCTATAGTGAGTCGTATTAGAA
SgoCas9_T5 sgRNA template	AAAACACCCCGCCATAAATGACAGGGTGTTGAATTCGGCATGAAGCCTTATCTTTGTAGCTTCTGCAAGTTTCCTTGAGAGTACAAAAACCTCTTTAGCGTGTCCTCTTCGCGCTATAGTGAGTCGTATTAGAA
Sth1ACas9_T1 sgRNA template	AAAAAACACCCTGCCATAAAATGACAGGGTGTTGATTTCGGCATGAAGCCTTATCTTTGTAGCTTCTGCATTTCTGAGAGTACAAAAACTGTCCTCTTCCTCTTTAGCGCTATAGTGAGTCGTATTAGAA
Sth1ACas9_T2 sgRNA template	AAAAAACACCCTGCCATAAAATGACAGGGTGTTGATTTCGGCATGAAGCCTTATCTTTGTAGCTTCTGCATTTCTGAGAGTACAAAAACAGTTGACCCAACGTCGCCGGCTATAGTGAGTCGTATTAGAA
Sth1ACas9_T3 sgRNA template	AAAAAACACCCTGCCATAAAATGACAGGGTGTTGATTTCGGCATGAAGCCTTATCTTTGTAGCTTCTGCATTTCTGAGAGTACAAAAACACAGTTCGATTACCTTTCCCTATAGTGAGTCGTATTAGAA
Sth1ACas9_T4 sgRNA template	AAAAAACACCCTGCCATAAAATGACAGGGTGTTGATTTCGGCATGAAGCCTTATCTTTGTAGCTTCTGCATTTCTGAGAGTACAAAAACGCGATTTCTCCTTCTCCTGTCTATAGTGAGTCGTATTAGAA
Sth1ACas9_T5 sgRNA template	AAAAAACACCCTGCCATAAAATGACAGGGTGTTGATTTCGGCATGAAGCCTTATCTTTGTAGCTTCTGCATTTCTGAGAGTACAAAAACCTCTTTAGCGTGTCCTCTTCTATAGTGAGTCGTATTAGAA
TbaCas9_T1 sgRNA template	AAAAAACTCACCTTAGTGAGTTTTGCCTAAACAACTTAGGTTAGCCATTACTGGCGGTTTGAATAAATTTTTATTTGAACTCATAATGTAATCTATTTCTAGATTACATTACTCTCAAACTGTCCTCTTCCTCTTTAGCGATACTATAGTGAGTCGTATTAGAA
TbaCas9_T2 sgRNA template	AAAAAACTCACCTTAGTGAGTTTTGCCTAAACAACTTAGGTTAGCCATTACTGGCGGTTTGAATAAATTTTTATTTGAACTCATAATGTAATCTATTTCTAGATTACATTACTCTCAAACAGTTGACCCAACGTCGCCGGTATCTATAGTGAGTCGTATTAGAA
TbaCas9_T3 sgRNA template	AAAAAACTCACCTTAGTGAGTTTTGCCTAAACAACTTAGGTTAGCCATTACTGGCGGTTTGAATAAATTTTTATTTGAACTCATAATGTAATCTATTTCTAGATTACATTACTCTCAAACACAGTTCGATTACCTTTCCCACTCTATAGTGAGTCGTATTAGAA
TbaCas9_T4 sgRNA template	AAAAAACTCACCTTAGTGAGTTTTGCCTAAACAACTTAGGTTAGCCATTACTGGCGGTTTGAATAAATTTTTATTTGAACTCATAATGTAATCTATTTCTAGATTACATTACTCTCAAACGCGATTTCTCCTTCTCCTGTCGCCTATAGTGAGTCGTATTAGAA
TbaCas9_T5 sgRNA template	AAAAAACTCACCTTAGTGAGTTTTGCCTAAACAACTTAGGTTAGCCATTACTGGCGGTTTGAATAAATTTTTATTTGAACTCATAATGTAATCTATTTCTAGATTACATTACTCTCAAACCTCTTTAGCGTGTCCTCTTCGCGCTATAGTGAGTCGTATTAGAA
Nme2Cas9_T1 sgRNA template	AAATAAACGATGCCCCTTAAAGCAGAAGCTTTAAGGGGCAGAGCGTTGCGGCACATCTTTTCAGACGGCCTTATTGTAGCAACGGTTCTCATTTCTTTCGAAATGAGAATGGGAGCTACAACTGTCCTCTTCCTCTTTAGCGCTATAGTGAGTCGTATTAGAA
Nme2Cas9_T2 sgRNA template	AAATAAACGATGCCCCTTAAAGCAGAAGCTTTAAGGGGCAGAGCGTTGCGGCACATCTTTTCAGACGGCCTTATTGTAGCAACGGTTCTCATTTCTTTCGAAATGAGAATGGGAGCTACAACAGTTGACCCAACGTCGCCGGCTATAGTGAGTCGTATTAGAA
Nme2Cas9_T3 sgRNA template	AAATAAACGATGCCCCTTAAAGCAGAAGCTTTAAGGGGCAGAGCGTTGCGGCACATCTTTTCAGACGGCCTTATTGTAGCAACGGTTCTCATTTCTTTCGAAATGAGAATGGGAGCTACAACACAGTTCGATTACCTTTCCCTATAGTGAGTCGTATTAGAA
Nme2Cas9_T4 sgRNA template	AAATAAACGATGCCCCTTAAAGCAGAAGCTTTAAGGGGCAGAGCGTTGCGGCACATCTTTTCAGACGGCCTTATTGTAGCAACGGTTCTCATTTCTTTCGAAATGAGAATGGGAGCTACAACGCGATTTCTCCTTCTCCTGTCTATAGTGAGTCGTATTAGAA
Nme2Cas9_T5 sgRNA template	AAATAAACGATGCCCCTTAAAGCAGAAGCTTTAAGGGGCAGAGCGTTGCGGCACATCTTTTCAGACGGCCTTATTGTAGCAACGGTTCTCATTTCTTTCGAAATGAGAATGGGAGCTACAACCTCTTTAGCGTGTCCTCTTCTATAGTGAGTCGTATTAGAA
CpeCas9_T1 sgRNA template	AAATGAAAAGATACCCCTAGGTTCAAATGAACATAGGGGATACTTTACGGCTTAATGCCTTGTTATAGTAACTAGTTTTCACTAGGAACTATAACTGTCCTCTTCCTCTTTAGCGATACTATAGTGAGTCGTATTAGAA
CpeCas9_T2 sgRNA template	AAATGAAAAGATACCCCTAGGTTCAAATGAACATAGGGGATACTTTACGGCTTAATGCCTTGTTATAGTAACTAGTTTTCACTAGGAACTATAACAGTTGACCCAACGTCGCCGGTATCTATAGTGAGTCGTATTAGAA
CpeCas9_T3 sgRNA template	AAATGAAAAGATACCCCTAGGTTCAAATGAACATAGGGGATACTTTACGGCTTAATGCCTTGTTATAGTAACTAGTTTTCACTAGGAACTATAACACAGTTCGATTACCTTTCCCACTCTATAGTGAGTCGTATTAGAA
CpeCas9_T4 sgRNA template	AAATGAAAAGATACCCCTAGGTTCAAATGAACATAGGGGATACTTTACGGCTTAATGCCTTGTTATAGTAACTAGTTTTCACTAGGAACTATAACGCGATTTCTCCTTCTCCTGTCGCCTATAGTGAGTCGTATTAGAA
CpeCas9_T5 sgRNA template	AAATGAAAAGATACCCCTAGGTTCAAATGAACATAGGGGATACTTTACGGCTTAATGCCTTGTTATAGTAACTAGTTTTCACTAGGAACTATAACCTCTTTAGCGTGTCCTCTTCGCGCTATAGTGAGTCGTATTAGAA
NsaCas9_T1 sgRNA template	AAAAAAAATTCTGATCTGTAAATAGAAGTAGTAAATAGAGGCTGAGGCCCGTCCGAAGATGGGCCCTAGAATGGAACTGTTGTAACAGTTCTTGATTTTAAGACCCCTCATTTCTGAGGGGTCTTAAAACTGTCCTCTTCCTCTTTAGCGATACTATAGTGAGTCGTATTAGAA
NsaCas9_T2 sgRNA template	AAAAAAAATTCTGATCTGTAAATAGAAGTAGTAAATAGAGGCTGAGGCCCGTCCGAAGATGGGCCCTAGAATGGAACTGTTGTAACAGTTCTTGATTTTAAGACCCCTCATTTCTGAGGGGTCTTAAAACAGTTGACCCAACGTCGCCGGTATCTATAGTGAGTCGTATTAGAA
NsaCas9_T3 sgRNA template	AAAAAAAATTCTGATCTGTAAATAGAAGTAGTAAATAGAGGCTGAGGCCCGTCCGAAGATGGGCCCTAGAATGGAACTGTTGTAACAGTTCTTGATTTTAAGACCCCTCATTTCTGAGGGGTCTTAAAACACAGTTCGATTACCTTTCCCACTCTATAGTGAGTCGTATTAGAA
NsaCas9_T4 sgRNA template	AAAAAAAATTCTGATCTGTAAATAGAAGTAGTAAATAGAGGCTGAGGCCCGTCCGAAGATGGGCCCTAGAATGGAACTGTTGTAACAGTTCTTGATTTTAAGACCCCTCATTTCTGAGGGGTCTTAAAACGCGATTTCTCCTTCTCCTGTCGCCTATAGTGAGTCGTATTAGAA
NsaCas9_T5 sgRNA template	AAAAAAAATTCTGATCTGTAAATAGAAGTAGTAAATAGAGGCTGAGGCCCGTCCGAAGATGGGCCCTAGAATGGAACTGTTGTAACAGTTCTTGATTTTAAGACCCCTCATTTCTGAGGGGTCTTAAAACCTCTTTAGCGTGTCCTCTTCGCGCTATAGTGAGTCGTATTAGAA
SsiCas9_T1 sgRNA template	AAAACACCCCGCCAAGAGACAGGGTGTTGATTTCGGCATGAAGCCTTATCTTTGTAGCTTCTGCAATTTCTTGAGAGTACAAAAACTGTCCTCTTCCTCTTTAGCGCTATAGTGAGTCGTATTAGAA
SsiCas9_T2 sgRNA template	AAAACACCCCGCCAAGAGACAGGGTGTTGATTTCGGCATGAAGCCTTATCTTTGTAGCTTCTGCAATTTCTTGAGAGTACAAAAACAGTTGACCCAACGTCGCCGGCTATAGTGAGTCGTATTAGAA
SsiCas9_T3 sgRNA template	AAAACACCCCGCCAAGAGACAGGGTGTTGATTTCGGCATGAAGCCTTATCTTTGTAGCTTCTGCAATTTCTTGAGAGTACAAAAACACAGTTCGATTACCTTTCCCTATAGTGAGTCGTATTAGAA
SsiCas9_T4 sgRNA template	AAAACACCCCGCCAAGAGACAGGGTGTTGATTTCGGCATGAAGCCTTATCTTTGTAGCTTCTGCAATTTCTTGAGAGTACAAAAACGCGATTTCTCCTTCTCCTGTCTATAGTGAGTCGTATTAGAA
SsiCas9_T5 sgRNA template	AAAACACCCCGCCAAGAGACAGGGTGTTGATTTCGGCATGAAGCCTTATCTTTGTAGCTTCTGCAATTTCTTGAGAGTACAAAAACCTCTTTAGCGTGTCCTCTTCTATAGTGAGTCGTATTAGAA
TspCas9_T1 sgRNA template	AAAAAAAGCCCCAGTGAGGGGCTGATTTCGGCATAAAGCCTTATTTTAGTAGATCCTTAAGTTTCCTTAAGGGTACTAAAACTGTCCTCTTCCTCTTTAGCGCTATAGTGAGTCGTATTAGAA
TspCas9_T2 sgRNA template	AAAAAAAGCCCCAGTGAGGGGCTGATTTCGGCATAAAGCCTTATTTTAGTAGATCCTTAAGTTTCCTTAAGGGTACTAAAACAGTTGACCCAACGTCGCCGGCTATAGTGAGTCGTATTAGAA
TspCas9_T3 sgRNA template	AAAAAAAGCCCCAGTGAGGGGCTGATTTCGGCATAAAGCCTTATTTTAGTAGATCCTTAAGTTTCCTTAAGGGTACTAAAACACAGTTCGATTACCTTTCCCTATAGTGAGTCGTATTAGAA
TspCas9_T4 sgRNA template	AAAAAAAGCCCCAGTGAGGGGCTGATTTCGGCATAAAGCCTTATTTTAGTAGATCCTTAAGTTTCCTTAAGGGTACTAAAACGCGATTTCTCCTTCTCCTGTCTATAGTGAGTCGTATTAGAA
TspCas9_T5 sgRNA template	AAAAAAAGCCCCAGTGAGGGGCTGATTTCGGCATAAAGCCTTATTTTAGTAGATCCTTAAGTTTCCTTAAGGGTACTAAAACCTCTTTAGCGTGTCCTCTTCTATAGTGAGTCGTATTAGAA
Seq1Cas9_T1 sgRNA template	AAAAAATGCACCCGAATCGGGTGCCACTTTTACAAGTTGTGTACGGACAAAGCCTTATTTTAACTCGCTGTGTTGTTTCCAACACAGCTCTAAAACTGTCCTCTTCCTCTTTAGCGATACTATAGTGAGTCGTATTAGAA
Seq1Cas9_T2 sgRNA template	AAAAAATGCACCCGAATCGGGTGCCACTTTTACAAGTTGTGTACGGACAAAGCCTTATTTTAACTCGCTGTGTTGTTTCCAACACAGCTCTAAAACAGTTGACCCAACGTCGCCGGTATCTATAGTGAGTCGTATTAGAA
Seq1Cas9_T3 sgRNA template	AAAAAATGCACCCGAATCGGGTGCCACTTTTACAAGTTGTGTACGGACAAAGCCTTATTTTAACTCGCTGTGTTGTTTCCAACACAGCTCTAAAACACAGTTCGATTACCTTTCCCACTCTATAGTGAGTCGTATTAGAA
Seq1Cas9_T4 sgRNA template	AAAAAATGCACCCGAATCGGGTGCCACTTTTACAAGTTGTGTACGGACAAAGCCTTATTTTAACTCGCTGTGTTGTTTCCAACACAGCTCTAAAACGCGATTTCTCCTTCTCCTGTCGCCTATAGTGAGTCGTATTAGAA
Seq1Cas9_T5 sgRNA template	AAAAAATGCACCCGAATCGGGTGCCACTTTTACAAGTTGTGTACGGACAAAGCCTTATTTTAACTCGCTGTGTTGTTTCCAACACAGCTCTAAAACCTCTTTAGCGTGTCCTCTTCGCGCTATAGTGAGTCGTATTAGAA
T7 RNA pol promoter and T1 spacer fwd primer	TAATACGACTCACTATAGGGCGCTAAAGAGGAAGAGG
TspCas9 sgRNA template rev primer	AAAAAAAGCCCCTGTGAGGGG
CgaCas9 sgRNA template rev primer	AAAAAGAAAAAGGCGAGTTGCCC
PspCas9 sgRNA template rev primer	AAAAAAATCCCCCGCAGAAGG
KhuCas9 sgRNA template rev primer	AAAAAACCTGTAGACATATAGTCTACAGGTTGG
Seq2Cas9 sgRNA template rev primer	AAAAAAGCACCGATTCGGTGCTC
LmoCas9 sgRNA template rev primer	AAAAAAAGCGCCGAAACAGCG
PacCas9 sgRNA template rev primer	AAAAAAGAGGAGCCGTCCCATTAAGG
SpaCas9 sgRNA template rev primer	AAAAAAACGCCCTGCCTAGG
SdoCas9 sgRNA template rev primer	AAAAAGAAAACGCGGGCCGTG
MscCas9 sgRNA template rev primer	AAAAAAGCCTTCCATATAGAAAGGCTAAATTTGG
CpeCas9 sgRNA template rev primer	AAATGAAAAGATACCCCTAGGTTCAAATGAAC
NsaCas9 sgRNA template rev primer	AAGAAAAATTCTGATCTGTAAATAGAAGTAGTAAATAGAGGC
Sag1Cas9 sgRNA template rev primer	AAAAAAGCACCGAATCGGTGCTC
Lsp2Cas9 sgRNA template rev primer	AAAAAAACCTCCGCTATAGAGCTGAGG
TpuCas9 sgRNA template rev primer	AAAAAAAGGCTTAACAATGTTAAGCCTTGATGC
RspCas9 sgRNA template rev primer	AAAAAAAGTCTCCACGGAGTACGCG
JpaCas9 sgRNA template rev primer	AAAAATAAAATGCCCATTACAAAAGCAATGGGC
GspCas9 sgRNA template rev primer	AAAAGCGGGCGACAGGCG
Lsp1Cas9 sgRNA template rev primer	AAAAAAACCACCCGATTTGCACTCG
OrhCas9 sgRNA template rev primer	AAAAAAAATTGCCCCGAAGATAGTCGAGG
FfrCas9 sgRNA template rev primer	AAAAAAAGCGACCCTTGTGAGGC
CcoCas9 sgRNA template rev primer	AATAAAATTAGACAAGCTAGTTTGTTTGAATTTTAACGG
EdoCas9 sgRNA template rev primer	AAAAAGCTCCAAGCATATACTTGGAACTTGATTCC
Cca2Cas9 sgRNA template rev primer	AGAAAAGTCGACGCCCAGTGG
MseCas9 sgRNA template rev primer	AAAAAACCCCGCATATGCGGG
WviCas9 sgRNA template rev primer	AAAAAAATGCCTCCTGATTCTGGACAAGAGG
EceCas9 sgRNA template rev primer	AAAAAAACCCGCCATACAATGATGACG
FhoCas9 sgRNA template rev primer	AAAAAACCACCTGATCAAAAGTCAGGTGG
SraCas9 sgRNA template rev primer	AAAAAAGCACCGAATCGGTGCG
PhiCas9 sgRNA template rev primer	AAAAAAAGCCCCGTATGGTAGGACG
Nme2Cas9 sgRNA template rev primer	AAATAAACGATGCCCCTTAAAGCAGAAGC
Seq1Cas9 sgRNA template rev primer	AAAAAATGCACCCGAATCGGGTG
EfaCas9 sgRNA template rev primer	AAAAAAAGCGCCGAGAACAGCG
BboCas9 sgRNA template rev primer	AAAAAACTCCGGCATGCAAAAGCAATACC
CsaCas9 sgRNA template rev primer	AAAGAAAAGCCGCCTCCCCTTG
EitCas9 sgRNA template rev primer	AAAAAAATAGCGCCGAGACAGCG
SsiCas9 sgRNA template rev primer	AAAACACCCCGCCAAGAGACAG
SmaCas9 sgRNA template rev primer	AAAAGCACCCCATGTCAAAACATGG
MspCas9 sgRNA template rev primer	AAAAAGGCGGACCGGAGC
Primer complementary to the protospacer in 7N PAM library	GAAATTCTAAACGCTAAAGAGGAAGAGG
Adapter primer	GATCGGAAGAGCGGTTCAGCAGGAATGCCG
Primer complementary to the adapter	CGGCATTCCTGCTGAACCGCTCTTCCGATCT
TmoCas9 sgRNA template rev primer	AAGGATTCAGCATCTCATCAATGTATTGATGAGG
NspCas9 sgRNA template rev primer	AATAAAGACGATGCCCCTGTTTAAGCG
Esp2Cas9 sgRNA template rev primer	AAAAATAAAAAGACCTGCAAAAGCAGGTCTCAACTCAC
Cca1Cas9 sgRNA template rev primer	AAAAAAGCCCCGCAGATAGGCGAG
BokCas9 sgRNA template	GTAACTGAGGTGTATAGTAATATATAAAGTGGGGAGAAGTTC
KkiCas9 sgRNA template rev primer	AAAAAGCAGCCTGCACTATTCATCACAAAACG
LpnCas9 sgRNA template rev primer	AGTGTGAGTTTCTAAATCACTGTAACGATAGATTTTGAAATCG
DdeCas9 sgRNA template rev primer	TGCAACTGCGTGATTAGTGACGAATACC
BniCas9 sgRNA template rev primer	AGAAAAAGAAAAGAACCCCAGTAAAATGGGGTTCTGAG
MseCas9 sgRNA template rev primer	AAAAAACCCCGCATATGCGGGGTCAG
SpyCas9 sgRNA template rev primer	AAAAAAGCACCGACTCGGTGCC
Ghy1Cas9 sgRNA template rev primer	AAAAAATAAAAACGCCCCCAACAGG
Ghy4Cas9 sgRNA template rev primer	AAAAAAAGGATACCCCCGTCAATG
Ghh2Cas9 sgRNA template rev primer	AAAAAGCCCCGCCGTG
Ghc2Cas9 sgRNA template rev primer	AAAAAAGAAAATTGGTTTTTTTAAGGATGAACAG
Esp1Cas9 sgRNA template rev primer	AAAAACAAGAAACCCCAGAAGGG
SdyCas9 sgRNA template rev primer	AAAAAGCACCGACTCGGTG
SgoCas9 sgRNA template rev primer	AAAACACCCCGCCATAAATGACAG
SmuCas9 sgRNA template rev primer	AAAAAAGCACCGAATCGGTGC
Ghy1Cas9 sgRNA template fwd primer	GCGCTAAAGAGGAAGAGGACAGCTCTGGTTGGCCG
Ghy4Cas9 sgRNA template fwd primer	GCGCTAAAGAGGAAGAGGACAGTTATAGTTTCCCTCAGAAATGAAGG
Ghh2Cas9 sgRNA template fwd primer	GCGCTAAAGAGGAAGAGGACAGCTGCGGACTGAGG
Ghc2Cas9 sgRNA template fwd primer	GCGCTAAAGAGGAAGAGGACAGTTATAGCCCCCTTTCTGAAAAGAAAC
Esp1Cas9 sgRNA template fwd primer	GCGCTAAAGAGGAAGAGGACAGTTTTGGAGCAGTGGAAGAAATTTC
SdyCas9 sgRNA template fwd primer	GCGCTAAAGAGGAAGAGGACAGTTTTAGAGCTATGTTGGAAACAACG
SgoCas9 sgRNA template fwd primer	GCGCTAAAGAGGAAGAGGACAGTTTTTGTACTCTCAAGGAAACTTGC
SmuCas9 sgRNA template fwd primer	GCGCTAAAGAGGAAGAGGACAGTTTTAGAGCTGTGTTGGAAACAACAC
TbaCas9 sgRNA template rev primer	AAAAAAACTCACCTTAGTGAGTTTTGCCT
Sth1ACas9 sgRNA template rev primer	AAAACACCCTGCCATAAAATGACA
FmaCas9 sgRNA template rev primer	AAAAAAACAAATCCGAAGATTTGTTTAGTC
SsuCas9 sgRNA template rev primer	AAAAGCACCCCGTACGAAACG
TdeCas9 sgRNA template rev primer	AAAAAAAAGGCTTAACCATGTTAAGCC
Cme3Cas9 sgRNA template rev primer	AAAAAGCCCCTACCGAAGCA
SsaCas9 sgRNA template rev primer	AAAACACCCTGCCATAAAATGACAG
GheCas9 sgRNA template rev primer	AAAAACCAAACTCCCACCGAA
CglCas9 sgRNA template rev primer	AAAAATGAAGCCCCTAAAGGGG
Ghy2Cas9 sgRNA template rev primer	AAAAAAAGAAACGACCCCTTTTGG
Ghy3Cas9 sgRNA template rev primer	AGAAGATAACCTTTTCAGGATAGTGCTTTG
Cme2Cas9 sgRNA template rev primer	AACAATACGCCCCCAGATCTG
SgaCas9 sgRNA template rev primer	AAAAAAACGCACCCGAATCG
Ghh1Cas9 sgRNA template rev primer	AAACGCAAATGGCGGG
Cme4Cas9 sgRNA template rev primer	AAAAAAAGCCCCTGCCGG
LanCas9 sgRNA template rev primer	AAAAAACAAAAAAAGCGCCGAAACG
Cme1Cas9 sgRNA template rev primer	AAAAAAAATGCCCCGTAGATAGACG
Ghc1Cas9 sgRNA template rev primer	AAAAGGGGCCGCATATAGC
AinCas9 sgRNA template rev primer	AAAAAAGAAAAGACCTGCCTAAGCAG
LrhCas9 sgRNA template rev primer	AAAAAAGCCACCCGACTTGC
MgaCas9 sgRNA template rev primer	AAAAAGCCAGAGCATAAATGCTCTG
Sag2Cas9 sgRNA template rev primer	AAAAAAAGCACCGAATCGGTG
SmaCas9 sgRNA template rev primer	AAAAGCACCCCATGTCAAAACATGGGGTGC
CsaCas9 sgRNA template rev primer	AAAGAAAAGCCGCCTCCCCTTGGCC
LpnCas9 sgRNA template rev primer	AGTGTGAGTTTCTAAATCACTGTAACGATAGATTTTGAAATCGTTATATGC
GspCas9 sgRNA template -3 nt spacer shift primer	GGGAAACGCTAAAGAGGAAGAGGGTCATAGTTCCCCTG
CpeCas9 sgRNA template -3 nt spacer shift primer	GGGAAACGCTAAAGAGGAAGAGGGTTATAGTTCCTAG
CcoCas9 sgRNA template -3 nt spacer shift primer	GGGAAACGCTAAAGAGGAAGAGGGTTTTAGTCTC
DdeCas9 sgRNA template -1 nt spacer shift primer	GGGACGCTAAAGAGGAAGAGGACGTTGTAGC
DdeCas9 sgRNA template -2 nt spacer shift primer	GGGAACGCTAAAGAGGAAGAGGAGTTGTAGC
DdeCas9 sgRNA template -3 nt spacer shift primer	GGGAAACGCTAAAGAGGAAGAGGGTTGTAGC
TmoCas9 sgRNA template -3 nt spacer shift primer	GGGAAACGCTAAAGAGGAAGAGGGCC
KkiCas9 sgRNA template -3 nt spacer shift primer	GGGAAACGCTAAAGAGGAAGAGGGTTGTAGTTC
NspCas9 / Nme2Cas9 sgRNA template -3 nt spacer shift primer	GGGAAACGCTAAAGAGGAAGAGGGTTGTAGC
BokCas9 sgRNA template -3 nt spacer shift primer	GGGAAACGCTAAAGAGGAAGAGGGTCATATCTCC
RspCas9 sgRNA template -3 nt spacer shift primer	GGGAAACGCTAAAGAGGAAGAGGGTTGTGG
MscCas9 sgRNA template -3 nt spacer shift primer	GGGAAACGCTAAAGAGGAAGAGGGTTCTG
OrhCas9 sgRNA template -2 nt spacer shift primer	GGGAACGCTAAAGAGGAAGAGGAGTTGTGATTTG
WviCas9 sgRNA template -2 nt spacer shift primer	GGGAACGCTAAAGAGGAAGAGGAGTTGTGAATTC
JpaCas9 sgRNA template -2 nt spacer shift primer	GGGAACGCTAAAGAGGAAGAGGAGTTGTGAATTG
FhoCas9 sgRNA template -2 nt spacer shift primer	GGGAACGCTAAAGAGGAAGAGGAGTTTTACTGATAG
SsiCas9 sgRNA template -2 nt spacer shift primer	GGGAACGCTAAAGAGGAAGAGGAGTTTTTGTACTC
TspCas9 sgRNA template -2 nt spacer shift primer	GGGAACGCTAAAGAGGAAGAGGAGTTTTAGTACC
Lsp1Cas9 sgRNA template -2 nt spacer shift primer	GGGAACGCTAAAGAGGAAGAGGAGTCTCAG
PacCas9 sgRNA template -2 nt spacer shift primer	GGGAACGCTAAAGAGGAAGAGGAGTTTCAGAAG
Esp2Cas9 sgRNA template -2 nt spacer shift primer	GGGAACGCTAAAGAGGAAGAGGAGTTTGAG
Ghy4Cas9 sgRNA template -2 nt spacer shift primer	GAACGCTAAAGAGGAAGAGGAGTTATAG
Ghh2Cas9 / Cme4Cas9 sgRNA template -3 nt spacer shift primer	GAAACGCTAAAGAGGAAGAGGGCTGC
TbaCas9 sgRNA template -3 nt spacer shift primer	GAAACGCTAAAGAGGAAGAGGGTTTGAGAG
LrhCas9 sgRNA template -2 nt spacer shift primer	GAACGCTAAAGAGGAAGAGGAGTCTCAGG
MgaCas9 sgRNA template -2 nt spacer shift primer	GAACGCTAAAGAGGAAGAGGAGTTTTAGCACTG
Ghy1Cas9 sgRNA template -2 nt spacer shift primer	GAACGCTAAAGAGGAAGAGGAGCTCTGG
Ghy2 / Ghh1 / Ghe / Cme(1-3)Cas9 sgRNA template -1 nt spacer shift primer	GACGCTAAAGAGGAAGAGGACGTTG
Ghc1Cas9 sgRNA template -1 nt spacer shift primer	GACGCTAAAGAGGAAGAGGACGTTCC
Sgo / Ssa / Ssu / Sth1ACas9 sgRNA template -2 nt spacer shift primer	GAACGCTAAAGAGGAAGAGGAGTTTTTGTACTC
Tde / Lce / VpaCas9 sgRNA template -1 nt spacer shift primer	GACGCTAAAGAGGAAGAGGACGTTTGAG
pUC dir	GCCAGGGTTTTCCCAGTCACGA
pUC rev	GAGCGGATAACAATTTCACACAGG
